# Cross-species Comparison of Ultramafic Rock Bio-accelerated Weathering Performance

**DOI:** 10.1101/2024.11.19.624384

**Authors:** Luke Plante, Jacob D. Klug, Joseph Lee, Adrian Hornby, James Adair, Sabrina Marecos, Matthew C. Reid, Esteban Gazel, Buz Barstow

## Abstract

Carbon mineralization is a natural process that sequesters atmospheric CO_2_ by reacting it with cations (*e.g.*, Mg^2+^, Ca^2+^) released by weathering of rocks to form solid carbonates. However, this process is too slow to capture the excess CO_2_ resulting from anthropogenic emissions in time to prevent significant warming of the atmosphere^1–3^. Additionally, accelerating carbon mineralization process by chemical or mechanical methods has proven prohibitively expensive to date^4^. Microbial rock-dissolution processes, including acidolysis, redoxolysis, and complexolysis, have the potential to accelerate weathering with low energy input^5^. However, there is no industrially useful microbe capable of dissolving ultramafic (rich in ferromagnesian minerals) rocks, suggesting that one will need to be discovered or built with synthetic biology. While microbes are known to dissolve ultramafic minerals^6,7^, the performance envelopes for these processes remain uncharacterized, and significant gaps exist in our knowledge of microbe-mineral interaction processes. Here, we make a normalized performance comparison of the dissolution of the ultramafic rock dunite (> 90% olivine ((Mg, Fe)_2_SiO_4_)) by three well-known mineral-dissolving microbes: *Gluconobacter oxydans*^7–9^, *Sphingomonas desiccabilis*^10,11^, and *Penicillium simplicissimum*^12–14^. We show that *G. oxydans* outperformed *P. simplicissimum* and *S. desiccabilis*, producing the most acidic biolixiviant (pH 2.15 when leaching 1% pulp density), and extracting the most magnesium (3,130 mg/L when leaching at 3% pulp density). Additionally, *G. oxydans* co-dissolves nine other metals, eight of which are critical for energy technologies (Cr, Mn, Co, Ni, Cu, and Zn)^15,16^ with a maximum dissolved concentration of 33 mg/L for Ni. While increasing the pulp density of the dunite (solid to liquid ratio) resulted in higher metal dissolution by *G. oxydans* and *S. desiccabilis*, notably pulp densities above 2% inhibited mineral dissolution by *P. simplicissimum*. Our results provide evidence that the gap in performance between *G. oxydans* and the other two microbes increases with pulp density, and thus, *G. oxydans* is best suited for process and genetic engineering to maximize performance and minimize costs and environmental impacts of bio-accelerated weathering. Finally, we propose that *G. oxydans* and *P. simplicissimum* can use cellulosic hydrolysate as a cost-effective substitute for glucose for biolixiviant production.
