## Supplementary material for "Cross-species Comparison of Ultramafic Rock Bio-accelerated Weathering Performance": Dataset S1 - Ultramafic Rock Composition and Sequestration Potential

### Sheet: Wt fraction calcs
			Source: Wyllie, Peter J., Ultramafic Rocks and the Upper Mantle, Mineral Soc. Amer. Spec. Pap., 3, 3-32 (1970)
	Metal MW (g/mol)	MW of Oxide (g/mol)	Metal Fraction of Oxide (wt fraction)	Wt % of oxide (g oxide / 100 g rock)	Converted to g metal within oxides (g metal)	Wt fraction of actual rock (g metal / g total of metals; same as g metal / g rock)		Wt of metals (kg metal / kg total metals)
SiO2	28.085	60.083	0.467437	44.8767	20.977	0.378937		37.8937			1349.25
MgO	24.305	40.304	0.603042	44.1732	26.6383	0.481205		48.1205			1979.86
FeO	55.845	71.844	0.777309	8.07683	6.27819	0.113412		11.3412			203.083
Fe2O3	55.845	159.687	0.349715	0	0	0		0			0
Al2O3	26.982	101.961	0.264631	1.2853	0.34013	0.00614425		0.614425			22.7717
CaO	40.078	56.077	0.714696	1.25439	0.896506	0.0161949		1.61949			40.4083
Na2O	22.99	61.979	0.370932	0.0895597	0.0332206	0.00060011		0.060011			2.61031
K2O	39.098	94.195	0.415075	0.0637189	0.0264481	0.00047777		0.047777			1.22198
Cr2O3	51.996	151.989	0.342104	0.101773	0.0348169	0.000628946		0.0628946			1.2096
NiO	58.693	74.692	0.7858			0.00219125		0.219125			3.73341
CoO	58.933	74.932	0.786486			0.0001125		0.01125			0.190895
MnO	54.938	70.937	0.774462	0.133499	0.10339	0.00186768		0.186768			3.39961
P2O5	30.974	141.943	0.218214	0.0280213	0.00611465	0.000110457		0.0110457			0.356614
TiO2	47.867	79.865	0.599349	0.0389872	0.0233669	0.00042211		0.042211			0.881838
				total	55.3575	1.0023	total	100.23	total kg metals		279.867	mol of non-Mg & non-Si metals per 100 kg of metals
								14.2162	total kg non Si or Mg metals		380.171	g tetrasodium EDTA / mol tetrasodium EDTA
								81.7892	total ETDA needed (sodium removed) (kg)		0.380171	kg tetrasodium EDTA / mol tetrasodium EDTA
								166.956	total MgCO3 (kg)		106.397	kg tetrasodium EDTA / 100 kg average ultramafic rock completely dissolved
								37.8937	total Si (kg)
								300.855	total product (kg)		292.243	g EDTA / mol EDTA
Oxygen	15.999

### Sheet: From papers (oxide wts)
Locality	wt. %	SiO2	TiO2	Al2O3	Cr2O3	FeO*	MnO	MgO	CaO	Na2O	K2O	P2O5	Total	Ni (ppm)	Co (ppm)	Reference	Citation
Avg. Oman Peridotite (Harzburgite)		44.3934	0.0165012	0.872312	0	8.24798	0.132852	45.1522	1.06888	0.101431	0.00348085	0.0109482	100	2397	n.r.	Hanghøj et al. (2010)	Hanghøj, K., Kelemen, P. B., Hassler, D., & Godard, M. (2010). Composition and genesis of depleted mantle peridotites from the Wadi Tayin Massif, Oman Ophiolite; major and trace element geochemistry, and Os isotope and PGE systematics. Journal of Petrology, 51(1-2), 201-227.
Avg. Josephine Ophiolite		44.3945	0.0191916	1.22815	0.407091	8.0541	0.139123	44.4489	1.67429	0.0303372	n.r.	n.r.	100.396	2353	n.r.	Le Roux et al. (2014)	Le Roux, V., Dick, H. J. B., & Shimizu, N. (2014). Tracking flux melting and melt percolation in supra-subduction peridotites (Josephine ophiolite, USA). Contributions to Mineralogy and Petrology, 168, 1-22.
Avg. Abyssal Peridotite		45.9479	0.0474139	1.93474	0	8.52581	0.141277	41.9309	1.29539	0.129456	0.0254812	0.0220724	100	1573	96	Niu (2004)	Niu, Y. (2004). Bulk-rock major and trace element compositions of abyssal peridotites: implications for mantle melting, melt extraction and post-melting processes beneath mid-ocean ridges. Journal of Petrology, 45(12), 2423-2458.
Avg. Cratonic Peridotite		44.771	0.0728419	1.10601	0	7.47941	0.120745	45.1607	0.978996	0.0970147	0.162195	0.0510433	100	2442	129	Wittig et al. (2008)	Wittig, N., Pearson, D. G., Webb, M., Ottley, C. J., Irvine, G. J., Kopylova, M., Jensen, M., & Nowell, G. M. (2008). Origin of cratonic lithospheric mantle roots: A geochemical study of peridotites from the North Atlantic Craton, West Greenland. Earth and Planetary Science Letters, 274(1-2), 24-33.
	avg	44.8767	0.0389872	1.2853	0.101773	8.07683	0.133499	44.1732	1.25439	0.0895597	0.0637189	0.0280213	100.099	2191.25	112.5
	oxide wt. %	oxide wt. % normalized to 100%	metal %
SiO2	44.8767	44.7191	20.9062
TiO2	0.0389872	0.0388503	0.0232869
Al2O3	1.2853	1.28079	0.677922
Cr2O3	0.101773	0.101416	0.0692668
FeO*	8.07683	8.04847	6.26976
MnO	0.133499	0.133031	0.103099
MgO	44.1732	44.0181	26.5429	<-- Mg wt. %
CaO	1.25439	1.24998	0.892489
Na2O	0.0895597	0.0892452	0.0665769
K2O	0.0637189	0.0634952	0.052701
P2O5	0.0280213	0.0279229	0.0121744
Ni	0.219125	0.218356	0.218356
Co	0.01125	0.0112105	0.0112105
Total	100.352	100	55.8459	<-- metal wt. %
			44.1541	<-- oxygen wt. %
			100	Total
Whole rock composition	wt. %
Si	20.9062
Ti	0.0232869
Al	0.677922
Cr	0.0692668
Fe	6.26976
Mn	0.103099
Mg	26.5429
Ca	0.892489
Na	0.0665769
K	0.052701
P	0.0121744
Ni	0.218356
Co	0.0112105
O	44.1541
Total	100

### Sheet: Sequestration Potential
CO2	44.009
Mg	24.305
CO2/Mg	1.8107
Mg mass fraction of average ultramafic rock	0.4081	Wyllie1970
CO2/Mg of Mg mass fraction of average ultramafic rock	0.738946
400 Mt rock	295.578	Mt CO2 sequester potential
10 Gt rock	7.38946	Gt CO2 sequester potential
