## Supplementary material for "Cross-species Comparison of Ultramafic Rock Bio-accelerated Weathering Performance": Dataset S2 - ICP-MS Data

### Sheet: Compiled All Metals
Pulp Density	Sugar Source	Sample Day	Sample	B (mg/L)	Na (mg/L)	Mg (mg/L)	Al (mg/L)	28 Si (mg/L)	29 Si (mg/L)	P (mg/L)	S (mg/L)	K (mg/L)	43 Ca (mg/L)	44 Ca (mg/L)	Cr (mg/L)	Mn (mg/L)	Fe (mg/L)	Co (mg/L)	Ni (mg/L)	Cu (mg/L)	64 Zn (mg/L)	66 Zn (mg/L)
0.01	13.3% Glucose	0	CTL 1	1320	20.2003	10.4256	1345.33	58.2664	77.2051	-1.7564	-1455.55	21.1676	31.7434	21.2029	0.1154	0.4399	3.232	0.1725	0.7807	0.4858	0.6007	0.588
0.01	13.3% Glucose	0	CTL 2	1529.31	20.1379	9.9895	1329.3	39.1322	58.5909	-2.7919	2095.32	21.538	28.402	22.4503	0.0942	0.3838	2.9113	0.1373	0.6973	0.4037	0.4859	0.5136
0.01	13.3% Glucose	0	CTL 3	1110.68	19.9335	9.7068	1293.16	32.5845	53.0841	-1.7564	531.375	21.7682	6.6828	10.5534	0.0877	0.3659	2.6715	0.1143	0.6747	0.3824	0.4765	0.4629
0.01	13.3% Glucose	0	GO 1	2157.24	57.4068	18.4569	1289.83	30.8869	45.1264	15.0726	-222.982	190.907	25.0606	34.7313	0.0848	0.4041	3.547	0.1215	0.8025	0.3903	0.8148	0.7552
0.01	13.3% Glucose	0	GO 2	1738.62	60.54	19.6991	1292.88	29.1732	52.0907	14.749	-667.961	203.169	33.4141	31.1812	0.0858	0.3608	3.7443	0.109	0.7554	0.3871	0.7773	0.7738
0.01	13.3% Glucose	0	GO 3	1320	60.9464	20.6485	1426.25	28.184	42.5531	18.6325	127.71	202.377	33.4141	31.0852	0.0831	0.3867	3.8079	0.1126	0.7801	0.3778	0.7538	0.7983
0.01	13.3% Glucose	0	SD 1	2157.24	60.7239	12.8058	1306.87	26.4085	45.7761	33.2613	1319.51	203.983	38.4262	24.561	0.0748	0.3148	2.5836	0.1047	0.6675	0.4086	0.7343	0.7463
0.01	13.3% Glucose	0	SD 2	1110.68	61.2642	12.8507	1385.08	23.1382	42.0488	32.8727	514.723	205.036	16.7071	19.6678	0.0722	0.3075	2.4911	0.0992	0.6522	0.3955	0.6562	0.6964
0.01	13.3% Glucose	0	SD 3	1738.62	61.8567	12.2493	1332.73	21.6236	38.6193	29.248	-776.245	205.81	35.0848	26.8636	0.0746	0.2958	2.4972	0.0975	0.648	0.4046	0.6944	0.7058
0.01	13.3% Glucose	0	PS 1	692.062	83.7643	11.1981	1221.75	20.0446	30.4454	29.7012	-549.669	200.537	36.7555	30.7974	0.0728	0.308	2.4431	0.0937	0.6156	0.4563	0.7593	0.7959
0.01	13.3% Glucose	0	PS 2	2785.18	120.556	13.7294	1315.91	18.3907	34.551	23.8107	264.962	192.514	58.4747	49.0277	0.072	0.2808	2.4693	0.092	0.6215	0.4869	0.8007	0.8038
0.01	13.3% Glucose	0	PS 3	2785.18	145.495	17.579	1335.14	20.5432	36.3971	30.931	492.422	204.736	43.4384	37.6097	0.0717	0.2622	2.4629	0.0903	0.6292	0.5984	0.8765	0.8561
0.01	13.3% Glucose	1	CTL 1	1738.62	82.1066	22.2255	1309.52	24.7292	40.4971	1.4153	-477.921	27.3874	36.7555	26.5757	0.0705	0.2588	2.3699	0.0859	0.6192	0.4086	0.6359	0.662
0.01	13.3% Glucose	1	CTL 2	2994.49	81.3225	21.6099	1265.59	23.5198	34.6822	-0.3323	-1078.81	28.0218	38.4262	34.0596	0.0738	0.2575	2.3625	0.0837	0.61	0.3954	0.6155	0.5959
0.01	13.3% Glucose	1	CTL 3	2785.18	80.6161	21.7235	1249.36	22.161	40.7513	0.3794	-593.86	26.9606	33.4141	30.7975	0.0712	0.2627	2.3087	0.0808	0.605	0.3964	0.6187	0.6228
0.01	13.3% Glucose	1	GO 1	4041.04	145.539	344.592	1478.2	186.342	205.424	6.5934	593.427	188.444	85.206	73.1117	0.0995	1.3587	65.522	0.239	4.1756	0.4321	1.389	1.171
0.01	13.3% Glucose	1	GO 2	4459.67	145.951	348.887	1486.33	188.745	208.325	7.8878	252.359	191.309	58.4747	66.9707	0.0996	1.3831	66.7272	0.2475	4.2409	0.4343	1.3922	1.1858
0.01	13.3% Glucose	1	GO 3	4878.29	145.244	345.511	1468.31	185.274	205.787	6.658	991.392	191.909	66.8282	65.7233	0.1038	1.3794	65.7972	0.2423	4.1415	0.4185	1.3328	1.1546
0.01	13.3% Glucose	1	SD 1	2366.55	143.974	35.0887	1175.96	29.7138	43.1438	31.4488	-130.145	181.377	70.1696	66.7789	0.0727	0.2625	2.4956	0.0975	0.7983	0.5454	0.8968	0.8895
0.01	13.3% Glucose	1	SD 2	2157.24	147.048	35.3603	1363.43	28.2512	44.5413	30.4129	208.681	186.99	61.8161	75.3187	0.0734	0.291	2.4426	0.0918	0.7802	0.5136	0.8194	0.8205
0.01	13.3% Glucose	1	SD 3	2575.86	146.779	35.8626	1321.67	28.1503	49.7754	32.2253	21.3412	187.946	68.4989	62.8446	0.0689	0.2738	2.4783	0.0964	0.7941	0.4872	0.8609	0.8615
0.01	13.3% Glucose	1	PS 1	2366.55	142.389	34.4838	1267.78	28.3137	40.6294	16.3025	1280.07	160.668	70.1696	66.9706	0.0729	0.2813	2.5872	0.0911	0.8224	0.4778	0.703	0.6917
0.01	13.3% Glucose	1	PS 2	2994.49	146.066	34.3532	1291.48	28.6563	47.4217	15.9787	-302.394	151.331	63.4868	60.5418	0.0739	0.2817	2.61	0.0891	1.0756	0.5057	0.703	0.6633
0.01	13.3% Glucose	1	PS 3	3203.8	145.242	34.4597	1281.2	27.3114	42.3784	14.2959	-332.733	149.356	55.1333	54.2089	0.0738	0.2812	2.7589	0.0919	0.8452	0.4866	0.6929	0.6936
0.01	13.3% Glucose	2	CTL 1	2575.86	54.6565	22.5493	1358.58	24.1542	43.539	0.0559	1263.41	23.9573	21.7192	29.6461	0.0698	0.2425	2.2808	0.0769	0.6261	0.3738	0.6234	0.6125
0.01	13.3% Glucose	2	CTL 2	1947.93	53.1208	20.8472	1273.83	22.5089	40.2468	-1.4327	348.021	24.878	21.7192	24.1772	0.0687	0.2428	2.2011	0.0753	0.5981	0.3611	0.5546	0.5759
0.01	13.3% Glucose	2	CTL 3	2157.24	53.2071	20.9579	1244.93	21.809	31.4229	-1.1738	-175.98	24.3221	36.7555	29.5502	0.0678	0.2438	2.281	0.0745	0.5991	0.38	0.6546	0.6495
0.01	13.3% Glucose	2	GO 1	2366.55	118.544	610.214	1363.31	296.928	313.058	3.7454	334.008	186.645	58.4747	76.6622	0.103	2.0388	119.089	0.3475	6.7802	0.4604	1.4383	1.0269
0.01	13.3% Glucose	2	GO 2	692.062	119.336	589.459	1525.37	291.272	314.184	3.0334	506.341	186.086	76.8525	68.41	0.1003	2.0305	111.73	0.3346	6.5863	0.4428	1.425	1.0866
0.01	13.3% Glucose	2	GO 3	2366.55	120.212	605.54	1594.84	290.153	314.498	5.04	258.651	182.796	68.4989	74.9351	0.1047	2.0652	114.373	0.3401	6.6674	0.4892	1.4281	1.1178
0.01	13.3% Glucose	2	SD 1	1320	136.922	40.1229	1384.34	34.2324	59.3414	25.9469	413.951	176.817	58.4747	81.4602	0.0749	0.2963	2.8255	0.0999	0.8527	0.5121	0.896	0.8769
0.01	13.3% Glucose	2	SD 2	2366.55	138.78	37.8996	1340.81	31.2491	44.4493	25.7527	1202.95	176.721	63.4868	63.4205	0.0728	0.2669	2.6898	0.0941	0.8477	0.4888	0.8835	0.8537
0.01	13.3% Glucose	2	SD 3	2157.24	138.81	39.8099	1317.42	31.0395	44.208	28.2123	286.656	177.981	63.4868	66.5869	0.0698	0.2555	2.6074	0.0982	0.8622	0.4698	0.8241	0.7878
0.01	13.3% Glucose	2	PS 1	2575.86	154.064	64.5698	1295.06	45.6232	62.4753	2.386	-438.512	99.5362	71.8403	76.5662	0.0753	0.4206	7.2843	0.096	1.1811	0.4477	0.8671	0.8153
0.01	13.3% Glucose	2	PS 2	3203.8	162.041	93.956	1450.93	61.9419	78.7354	1.9978	1277.3	79.4451	61.8161	67.5463	0.0839	0.532	10.6229	0.1012	1.5428	0.4378	0.7569	0.7528
0.01	13.3% Glucose	2	PS 3	2994.49	154.169	78.962	1485.95	52.5974	80.4389	2.3213	1213.04	85.3258	70.1696	68.3138	0.0745	0.4384	9.4609	0.103	1.3164	0.4612	0.9554	0.9406
0.01	13.3% Glucose	3	CTL 1	2785.18	72.0831	24.6633	1317.13	24.9762	46.7547	-0.5913	-962.187	26.0568	36.7555	35.8825	0.0655	0.2235	2.2683	0.0775	0.5348	0.404	0.6929	0.7059
0.01	13.3% Glucose	3	CTL 2	2157.24	71.8929	24.9227	1478.91	23.8321	31.9782	1.3506	365.594	26.7473	31.7434	37.5138	0.061	0.2324	2.2868	0.0754	0.5572	0.3921	0.6569	0.6854
0.01	13.3% Glucose	3	CTL 3	1947.93	70.9598	23.805	1324.96	22.9185	43.3064	0.5089	-75.6323	26.3151	33.4141	37.2258	0.064	0.2063	2.1991	0.0743	0.5334	0.3906	0.6866	0.683
0.01	13.3% Glucose	3	GO 1	1529.31	133.318	769.638	1583.2	291.051	323.221	4.587	629.458	178.931	78.5232	79.4452	0.1042	2.4579	144.656	0.4078	8.393	0.5082	1.6829	1.1774
0.01	13.3% Glucose	3	GO 2	1738.62	112.855	730.323	1543.07	291.178	337.935	3.0982	82.9371	178.513	65.1575	55.3604	0.098	2.308	139.223	0.3932	7.9047	0.4668	1.4562	1.0304
0.01	13.3% Glucose	3	GO 3	1529.31	112.464	801.576	1452.12	297.234	334.833	3.9396	877.944	176.139	68.4989	73.5916	0.1026	2.6207	147.644	0.422	8.681	0.4607	1.4789	1.0121
0.01	13.3% Glucose	3	SD 1	2575.86	113.103	39.4675	1216.56	39.7211	54.8979	14.4253	840.519	167.892	45.1091	53.6333	0.0742	0.3001	3.2439	0.1008	0.8743	0.4137	0.6741	0.6598
0.01	13.3% Glucose	3	SD 2	3203.8	113.164	39.4508	1248.62	33.7117	51.8752	22.1927	805.035	166.067	50.1212	62.5566	0.0754	0.2698	3.0926	0.0962	0.8793	0.42	0.6515	0.6336
0.01	13.3% Glucose	3	SD 3	1947.93	113.036	39.9953	1371.46	33.8898	49.9027	14.7488	1251.88	166.598	51.7919	63.8044	0.0709	0.2936	3.111	0.0922	0.8729	0.4257	0.696	0.6768
0.01	13.3% Glucose	3	PS 1	2575.86	131.916	210.906	1388.44	129.008	156.901	-0.8501	145.022	40.1354	70.1696	65.6273	0.087	0.8966	31.1519	0.1277	2.7428	0.3796	0.7554	0.5632
0.01	13.3% Glucose	3	PS 2	1947.93	133.324	226.722	1320.99	136.362	151.627	-0.6562	1173.23	32.8226	88.5474	72.8237	0.0902	0.9037	35.0661	0.1319	2.9366	0.3898	0.6734	0.5614
0.01	13.3% Glucose	3	PS 3	3413.11	134.072	212.394	1387.36	129.345	149.901	-0.2028	42.5178	34.7769	63.4868	70.1373	0.0902	0.8584	32.7723	0.1299	2.7976	0.4108	0.7116	0.588
0.01	13.3% Glucose	4	CTL 1	1529.31	50.6245	23.3617	1259.92	25.419	37.2685	0.1207	1317.5	23.8058	28.402	29.838	0.0688	0.1953	2.1828	0.0754	0.5231	0.3682	0.6046	0.5705
0.01	13.3% Glucose	4	CTL 2	1529.31	49.9121	22.4728	1248.25	23.3243	40.7534	-1.0445	483.581	24.8331	25.0606	27.2475	0.0698	0.223	2.1478	0.0735	0.5615	0.3637	0.5195	0.5365
0.01	13.3% Glucose	4	CTL 3	2575.86	45.9513	21.5532	1268.6	28.7082	38.7057	-1.8857	-212.191	23.671	18.3778	26.9596	0.0696	0.2015	2.1297	0.0684	0.5634	0.3605	0.514	0.5323
0.01	13.3% Glucose	4	GO 1	901.373	108.026	845.699	1518.31	286.773	324.352	3.6161	-381.004	175.647	41.7676	58.143	0.1016	2.7027	161.311	0.4391	9.1352	0.4231	1.5899	1.0571
0.01	13.3% Glucose	4	GO 2	1529.31	109.528	894.019	1531.16	288.306	324.167	2.2569	6.7793	179.474	81.8646	70.3294	0.1078	2.865	167.5	0.4629	9.7335	0.4816	1.6688	1.1425
0.01	13.3% Glucose	4	GO 3	1529.31	111.264	861.901	1375.21	284.09	311.1	3.7456	618.727	178.965	68.4989	71.8644	0.1061	2.6678	161.15	0.4387	9.2367	0.4555	1.568	1.0174
0.01	13.3% Glucose	4	SD 1	2366.55	110.194	51.3474	1214.73	42.3766	57.0446	18.568	1275.76	172.987	45.1091	51.3303	0.0806	0.3607	5.5459	0.1035	1.0871	0.4347	0.7569	0.7175
0.01	13.3% Glucose	4	SD 2	1320	109.406	46.4885	1229.46	39.7119	57.2925	18.4383	1409.39	170.383	55.1333	52.0979	0.0749	0.3503	4.7265	0.0995	1.0283	0.4283	0.928	0.9226
0.01	13.3% Glucose	4	SD 3	1110.68	111.575	48.3976	1384.31	39.244	57.2842	12.613	1155.68	174.789	56.804	63.9963	0.0732	0.3335	5.2149	0.0958	1.0552	0.4227	0.7007	0.6883
0.01	13.3% Glucose	4	PS 1	2785.18	109.832	359.756	1335.95	210.436	229.515	-0.0734	-193.765	24.0583	78.5232	62.7487	0.0916	1.26	60.424	0.1472	4.3449	0.4231	0.7796	0.5836
0.01	13.3% Glucose	4	PS 2	1947.93	101.788	347.02	1556.01	205.825	239.124	-0.9148	335.772	24.5299	63.4868	71.8644	0.09	1.239	57.8366	0.1484	4.2046	0.429	0.7569	0.5674
0.01	13.3% Glucose	4	PS 3	2157.24	107.376	399.423	1502.86	230.722	231.588	0.5093	88.2182	24.5691	65.1575	70.9049	0.0933	1.4547	66.5604	0.1584	4.7349	0.4257	0.8663	0.6107
0.01	13.3% Glucose	5	CTL 1	3622.42	32.1552	21.8628	1289.87	25.2153	49.0779	-0.7855	386.286	22.7224	11.6949	27.9192	0.0701	0.1693	2.0474	0.0697	0.529	0.3456	0.4859	0.5154
0.01	13.3% Glucose	5	CTL 2	2994.49	31.3752	22.2387	1326.26	24.6468	38.8092	-1.5622	612.263	22.3464	28.402	19.7638	0.0641	0.2021	2.1032	0.0727	0.5247	0.3387	0.4929	0.4914
0.01	13.3% Glucose	5	CTL 3	2785.18	30.5975	21.6619	1238.45	23.1435	36.5895	-2.2742	-64.3929	22.9357	15.0364	21.7786	0.0637	0.1823	2.0887	0.0709	0.5054	0.3378	0.4773	0.4732
0.01	13.3% Glucose	5	GO 1	-648.987	87.6567	1055.11	1066.41	401.398	421.532	7.3316	70.1026	178.466	128.69	123.679	0.093	3.1216	192.555	0.4894	10.7233	1.4876	2.7896	2.1825
0.01	13.3% Glucose	5	GO 2	-789.846	92.1621	1118.91	1275.65	435.648	458.284	8.5171	306.108	184.406	145.387	134.009	0.0985	3.3146	210.733	0.529	11.6518	1.5062	2.9962	2.3752
0.01	13.3% Glucose	5	GO 3	-977.549	89.3634	1015.88	1226.62	388.071	391.704	6.9693	200.573	178.65	133.984	121.635	0.0948	2.9775	189.382	0.4799	10.6049	1.5706	3.1014	2.5231
0.01	13.3% Glucose	5	SD 1	2785.18	95.509	52.643	1282.99	44.003	49.608	17.0144	328.113	171.021	78.5248	60.6376	0.0726	0.3096	5.4304	0.0999	1.107	0.4078	0.7116	0.6742
0.01	13.3% Glucose	5	SD 2	1529.31	93.4209	90.3982	1240.01	66.7493	80.7925	0.7033	-735.85	155.876	70.1696	59.1983	0.0833	0.4921	14.5187	0.1149	1.493	0.3813	0.7109	0.6947
0.01	13.3% Glucose	5	SD 3	1738.62	94.4672	51.9538	1234.31	42.613	62.5209	17.0791	950.245	167.384	53.4626	55.9359	0.0748	0.3365	5.8377	0.0949	1.0525	0.4172	0.6827	0.6312
0.01	13.3% Glucose	5	PS 1	1738.62	73.8144	515.679	1540.62	292.835	307.199	-0.5913	1155.19	21.9197	81.8646	61.5973	0.0919	1.7609	89.6918	0.1794	5.8842	0.4224	0.8538	0.5198
0.01	13.3% Glucose	5	PS 2	1320	89.0509	481.216	1438.54	276.286	290.621	-1.4975	1701.46	23.177	76.8525	72.9199	0.098	1.6298	82.7367	0.1791	5.6421	0.4172	0.821	0.571
0.01	13.3% Glucose	5	PS 3	2994.49	106.655	465.2	1326.89	265.714	267.982	-1.0443	1009.3	22.8516	63.4868	63.5163	0.0891	1.5659	80.1977	0.1658	5.4248	0.3985	0.8687	0.5594
0.02	13.3% Glucose	0	CTL 1	1529.31	36.6339	12.8326	1267.74	19.3114	40.9149	-0.1383	-138.85	22.6438	30.0727	22.738	0.0703	0.1673	2.0532	0.0718	0.5292	0.3509	0.5437	0.5277
0.02	13.3% Glucose	0	CTL 2	1110.68	35.7197	13.1541	1245.17	19.1536	40.0331	-0.7206	-7.378	21.611	23.3899	21.3949	0.0651	0.1871	2.0692	0.0723	0.5309	0.3467	0.5101	0.5064
0.02	13.3% Glucose	0	CTL 3	2994.49	36.0064	12.7731	1349.14	18.0649	38.2668	-1.6917	1131.83	22.4192	26.7313	20.5314	0.0664	0.1801	2.0454	0.0679	0.531	0.3487	0.5148	0.5234
0.02	13.3% Glucose	0	GO 1	1738.62	74.7696	24.8909	1356.65	21.5816	36.3669	14.4253	810.251	189.551	38.4262	32.1407	0.0689	0.2214	3.6861	0.0823	0.6668	0.3713	0.8171	0.8071
0.02	13.3% Glucose	0	GO 2	3622.42	74.6203	28.9886	1228.24	21.5586	35.6593	14.8785	428.815	187.222	46.7798	38.5691	0.0666	0.2479	3.848	0.0814	0.7314	0.3757	0.8155	0.7959
0.02	13.3% Glucose	0	GO 3	2785.18	75.8584	29.5998	1347.28	21.7261	40.9455	17.2086	142.437	190.485	41.7676	30.7015	0.0682	0.2434	3.7543	0.0839	0.7287	0.3862	0.8609	0.8531
0.02	13.3% Glucose	0	SD 1	3413.11	60.9509	13.4099	1414.98	22.3584	33.7432	27.3707	1585.49	186.55	36.7555	31.2772	0.066	0.1537	2.2166	0.0834	0.5287	0.3977	0.7202	0.7221
0.02	13.3% Glucose	0	SD 2	4250.35	61.7808	13.6605	1205.92	20.4346	36.4017	27.1119	-205.064	187.601	33.4141	25.4245	0.0649	0.1536	2.0952	0.0782	0.5428	0.4338	0.6351	0.6973
0.02	13.3% Glucose	0	SD 3	1738.62	61.6706	13.5287	1231.29	19.7904	45.6434	28.0181	-147.955	187.301	23.3899	33.5799	0.0679	0.1758	2.0855	0.0811	0.5521	0.3843	0.7327	0.767
0.02	13.3% Glucose	0	PS 1	2157.24	84.6833	14.1394	1273.38	19.0923	32.0536	20.1214	361.894	180.411	28.402	24.8489	0.0629	0.1618	2.0312	0.0762	0.5342	0.3882	0.5882	0.5768
0.02	13.3% Glucose	0	PS 2	1320	86.2824	15.4357	1321.46	19.5546	34.656	15.2668	434.081	170.473	38.4262	30.0299	0.0687	0.1595	2.0771	0.0727	0.5733	0.4494	0.5413	0.5627
0.02	13.3% Glucose	0	PS 3	482.751	81.4178	16.1052	1256.4	20.9787	39.5799	19.9272	-776.771	177.123	46.7798	32.8123	0.0663	0.17	2.0797	0.0735	0.5764	0.3984	0.6148	0.5875
0.02	13.3% Glucose	1	CTL 1	1738.62	21.9908	20.6505	1309.17	24.5323	37.8525	-2.274	125.284	21.5772	18.3778	22.6421	0.0662	0.1736	2.0878	0.0729	0.5567	0.3351	0.5304	0.4718
0.02	13.3% Glucose	1	CTL 2	1110.68	22.1393	20.0892	1347.38	24.3018	44.9737	-2.1447	-272.278	20.9261	36.7555	23.5057	0.0681	0.1716	2.0627	0.0701	0.5468	0.3268	0.4546	0.4778
0.02	13.3% Glucose	1	CTL 3	1529.31	21.668	20.5249	1374.96	23.2763	33.6383	-1.368	639.799	21.2293	21.7192	24.4652	0.0669	0.1662	2.0054	0.0722	0.5368	0.3331	0.4898	0.4516
0.02	13.3% Glucose	1	GO 1	1529.31	62.0056	476.685	1438.48	249.974	285.125	8.794	993.972	204.679	30.0727	36.938	0.1249	1.7938	93.9224	0.305	5.7968	0.3499	1.2078	0.9187
0.02	13.3% Glucose	1	GO 2	1738.62	63.7721	580.471	1458.94	295.304	333.711	9.8297	-618.092	210.812	31.7434	39.2407	0.1299	2.216	114.991	0.3544	6.8649	0.3478	1.2679	0.9247
0.02	13.3% Glucose	1	GO 3	2157.24	63.4521	481.282	1365.48	248.769	265.833	6.4639	252.274	207.248	40.0969	33.7719	0.1286	1.8673	96.4006	0.3036	5.8791	0.3452	1.1937	0.8977
0.02	13.3% Glucose	1	SD 1	901.373	59.8358	34.283	1202.79	38.5165	57.924	23.5519	-62.7192	184.463	43.4384	34.1556	0.21	0.2342	3.2131	0.1009	0.8621	0.3956	0.5866	0.5842
0.02	13.3% Glucose	1	SD 2	901.373	60.9659	35.3963	1308.26	36.841	56.6498	25.4937	290.43	187.307	41.7676	32.6205	0.072	0.1894	2.32	0.1058	0.9197	0.3819	0.6116	0.5849
0.02	13.3% Glucose	1	SD 3	3203.8	58.9493	31.3713	1155.86	32.3504	48.9898	23.1635	1762.94	178.338	63.4868	36.2664	0.0728	0.1836	2.1443	0.0931	0.8609	0.3577	0.5968	0.5868
0.02	13.3% Glucose	1	PS 1	3203.8	84.0026	45.4728	1365.86	39.5943	56.3269	8.6647	1161.2	155.011	23.3899	28.3988	0.0771	0.2043	2.754	0.0919	0.9712	0.3762	0.5687	0.5361
0.02	13.3% Glucose	1	PS 2	1529.31	84.7202	35.0939	1323.57	32.8865	53.0783	15.9787	883.883	166.627	30.0727	24.3691	0.0724	0.1843	2.2411	0.0911	0.8132	0.3796	0.614	0.5651
0.02	13.3% Glucose	1	PS 3	1110.68	85.3874	37.7358	1301.28	34.8488	47.2205	16.4319	1057.27	168.326	36.7555	33.7717	0.0749	0.1896	2.3008	0.0875	0.8588	0.3869	0.5507	0.5243
0.02	13.3% Glucose	2	CTL 1	1110.68	21.3753	22.1968	1302.83	24.9883	39.4817	-1.627	1384.24	21.2405	10.0242	18.8044	0.0704	0.1755	2.0034	0.0738	0.4843	0.3463	0.5124	0.5035
0.02	13.3% Glucose	2	CTL 2	3622.42	21.7088	23.0952	1262.96	24.617	37.3075	-1.562	-436.579	20.4716	26.7313	17.3652	0.0689	0.1644	1.9986	0.071	0.4954	0.3383	0.5601	0.5655
0.02	13.3% Glucose	2	CTL 3	1320	21.6594	23.4779	1366.16	23.0949	43.6115	-1.0445	-334.145	20.8981	25.0606	23.1219	0.0677	0.1671	2.0239	0.0696	0.4964	0.3363	0.5413	0.5257
0.02	13.3% Glucose	2	GO 1	1320	63.3351	909.231	1433.07	414.39	456.142	7.6936	490.158	202.79	48.4505	41.8313	0.1355	3.049	177.608	0.4874	9.974	0.3391	1.5492	1.0107
0.02	13.3% Glucose	2	GO 2	1529.31	64.0013	1015.61	1641.12	442.572	474.22	6.658	1383.62	206.025	31.7434	31.469	0.135	3.375	202.264	0.5351	11.0856	0.3384	1.561	1.0066
0.02	13.3% Glucose	2	GO 3	3413.11	62.4358	932.261	1547.96	423.628	449.647	6.5934	390.151	199.232	36.7555	36.3624	0.1247	3.0985	184.452	0.4976	10.1761	0.3355	1.4695	0.9765
0.02	13.3% Glucose	2	SD 1	1738.62	61.4846	45.0553	1233.6	43.2456	72.1335	20.3802	928.836	188.382	11.6949	30.6056	0.0773	0.2365	2.6708	0.1113	1.0538	0.3555	0.6804	0.6195
0.02	13.3% Glucose	2	SD 2	1947.93	60.6438	42.5309	1191.67	39.0278	50.5027	23.034	1.3093	185.047	31.7434	32.9083	0.0775	0.2088	2.432	0.1076	0.9694	0.3754	0.6593	0.6169
0.02	13.3% Glucose	2	SD 3	1947.93	62.5613	46.6064	1281.66	42.8825	47.1948	28.6008	449.375	190.252	31.7434	34.3474	0.0717	0.2537	2.6469	0.1087	1.0954	0.3742	0.6374	0.6248
0.02	13.3% Glucose	2	PS 1	692.062	82.0374	100.535	1306.47	70.1378	93.4475	0.1856	2512.24	113.969	33.4141	30.3177	0.0839	0.5369	10.5281	0.1072	1.698	0.3871	0.746	0.6224
0.02	13.3% Glucose	2	PS 2	1320	83.6062	193.625	1451.16	119.423	132.213	-0.7208	228.255	81.9831	18.3778	36.4582	0.0907	0.8695	27.7609	0.1386	2.7475	0.3419	0.6882	0.5973
0.02	13.3% Glucose	2	PS 3	901.373	82.1197	110.889	1309.17	72.57	86.8848	-0.3971	2226.77	113.338	26.7313	39.6246	0.0816	0.6209	13.541	0.1117	1.7946	0.3583	0.7062	0.6153
0.02	13.3% Glucose	3	CTL 1	1947.93	21.6077	24.5062	1271.91	27.1323	37.7478	-1.5622	-17.5734	21.4594	20.0485	26.384	0.0712	0.1624	1.9829	0.0725	0.4814	0.3628	0.5718	0.6134
0.02	13.3% Glucose	3	CTL 2	2157.24	21.513	25.4783	1323.04	25.7218	51.2008	-2.5331	751.605	21.3584	18.3778	30.1258	0.0688	0.1849	2.0581	0.0749	0.5033	0.3361	0.5374	0.5285
0.02	13.3% Glucose	3	CTL 3	901.373	21.4635	25.9199	1291.36	26.0277	42.7263	-2.3391	-437.516	21.3696	23.3899	25.6162	0.0668	0.1588	2.0461	0.0715	0.5058	0.3455	0.5046	0.4977
0.02	13.3% Glucose	3	GO 1	1320	63.8671	1297.98	1611.65	413.417	441.324	4.6516	-274.01	210.161	31.7434	35.403	0.1352	3.8435	236.129	0.6215	13.1341	0.4082	1.8103	1.0642
0.02	13.3% Glucose	3	GO 2	3622.42	62.4274	1312.72	1500.65	429.936	457.431	5.5578	1845.99	205.782	46.7798	34.5393	0.139	3.9895	241.519	0.6337	13.406	0.4071	1.7642	1.0551
0.02	13.3% Glucose	3	GO 3	1947.93	62.7192	1362.62	1477.92	468.324	513.222	5.6225	878.65	200.351	46.7798	35.6908	0.1689	4.1156	251.313	0.6475	13.8173	0.3546	1.7454	1.0066
0.02	13.3% Glucose	3	SD 1	1529.31	62.1593	56.1139	1250.89	50.3625	68.7099	23.2284	-783.009	193.497	28.402	33.3879	0.0813	0.3307	3.4718	0.1156	1.2378	0.3674	0.7148	0.6437
0.02	13.3% Glucose	3	SD 2	1110.68	60.471	54.4343	1354.54	47.2153	64.3983	25.6234	604.6	185.996	21.7192	31.661	0.0771	0.2932	3.315	0.1135	1.2169	0.3421	0.6437	0.6132
0.02	13.3% Glucose	3	SD 3	2785.18	60.2331	53.3834	1404.13	47.4257	65.8311	20.5096	872.417	185.736	35.0848	40.584	0.0775	0.306	3.3904	0.1103	1.2061	0.364	0.5913	0.5798
0.02	13.3% Glucose	3	PS 1	-1118.41	74.7275	469.488	1302.85	277.736	288.134	2.8695	309.279	30.7599	101.403	97.3281	0.102	1.6823	82.838	0.171	5.3402	1.4349	2.1551	1.9148
0.02	13.3% Glucose	3	PS 2	-508.175	84.3905	393.936	1267.34	236.35	246.45	4.0715	163.284	59.7752	107.919	102.79	0.1	1.4503	68.308	0.1441	4.5289	1.4258	2.0379	1.8481
0.02	13.3% Glucose	3	PS 3	-977.596	82.0542	389.643	855.165	228.485	241.496	2.7048	282.653	59.2381	94.4802	91.2464	0.0909	1.379	63.0301	0.144	4.3683	1.3414	1.6408	1.412
0.02	13.3% Glucose	4	CTL 1	2157.24	15.061	25.4937	1317.79	27.6994	54.5387	-2.8567	-497.901	20.2247	20.0485	20.8191	0.0645	0.1605	1.9394	0.0725	0.4464	0.3202	0.4741	0.4582
0.02	13.3% Glucose	4	CTL 2	1110.68	15.0804	28.1402	1372.91	27.4701	46.0136	-2.6626	-112.598	20.3256	28.402	17.4612	0.0659	0.145	2.0657	0.0704	0.4753	0.3244	0.4468	0.461
0.02	13.3% Glucose	4	CTL 3	1947.93	14.8653	26.6996	1271.05	25.1837	41.9323	-2.08	956.117	19.7419	18.3778	18.7085	0.0679	0.146	1.9778	0.0713	0.4501	0.3154	0.4827	0.4863
0.02	13.3% Glucose	4	GO 1	1738.62	56.2485	1716.23	1678.84	534.536	567.986	5.3637	1807.51	204.538	28.402	33.1002	0.1423	5.0472	316.048	0.7913	17.2465	0.3934	2.0119	0.9913
0.02	13.3% Glucose	4	GO 2	2366.55	56.9377	1707.36	1650.92	527.205	574.192	6.7229	429.571	202.049	20.0485	30.03	0.1377	4.9617	304.008	0.7805	17.0686	0.4241	1.9423	0.9872
0.02	13.3% Glucose	4	GO 3	2575.86	55.3995	1644.79	1629.91	523.036	556.187	4.1338	-37.9959	198.751	33.4141	27.9191	0.1326	4.9424	299.16	0.7724	16.6853	0.4019	1.9118	0.9503
0.02	13.3% Glucose	4	SD 1	2366.55	53.6693	60.8647	1310.17	54.5854	68.081	18.4385	-377.77	183.023	31.7434	24.3691	0.08	0.36	4.5574	0.1186	1.2975	0.3329	0.5499	0.5257
0.02	13.3% Glucose	4	SD 2	1738.62	54.1854	60.3459	1282.21	53.254	71.8101	19.1505	1492.96	182.656	21.7192	30.2217	0.0764	0.3702	4.1782	0.1208	1.2997	0.3392	0.5874	0.5099
0.02	13.3% Glucose	4	SD 3	1320	48.6016	59.626	1268.47	50.3285	68.9658	17.8558	58.6967	177.546	33.4141	32.7164	0.0766	0.3813	4.3577	0.1151	1.2831	0.3172	0.4859	0.4596
0.02	13.3% Glucose	4	PS 1	1529.31	56.4971	758.366	1575.32	399.396	427.4	-1.562	1606.77	19.2257	20.0485	28.5907	0.1144	2.5668	139.485	0.2293	8.5707	0.3249	0.8843	0.4252
0.02	13.3% Glucose	4	PS 2	1529.31	31.6746	781.826	1320.86	411.154	473.333	-3.1804	780.585	19.3041	36.7555	33.3879	0.1165	2.6405	145.941	0.2176	8.7637	0.3267	0.9491	0.4338
0.02	13.3% Glucose	4	PS 3	2366.55	62.155	746.352	1530.91	399.835	421.475	-1.368	1626.73	22.2284	40.0969	32.9082	0.118	2.6028	135.825	0.2272	8.4287	0.3254	0.8194	0.385
0.02	13.3% Glucose	5	CTL 1	2575.86	11.3133	27.2983	1337.58	29.8863	52.3049	-3.0507	156.05	19.2481	20.0485	19.6678	0.069	0.1555	2.0601	0.0745	0.4117	0.3196	0.4171	0.4147
0.02	13.3% Glucose	5	CTL 2	2157.24	11.2982	25.8738	1352.13	29.3567	45.0969	-1.7564	1508.05	19.8541	10.0242	15.2546	0.0646	0.1546	2.0093	0.0719	0.4302	0.3122	0.3796	0.3929
0.02	13.3% Glucose	5	CTL 3	1110.68	11.2402	26.5816	1273.05	26.102	46.0569	-2.7919	911.731	19.843	5.0121	14.1032	0.0607	0.1361	1.9413	0.0693	0.3939	0.3157	0.4031	0.3935
0.02	13.3% Glucose	5	GO 1	1529.31	52.5483	2019.47	1601.62	596.01	609.693	5.8813	1094.9	201.976	35.0848	29.0703	0.1439	5.8181	367.347	0.9214	20.1262	0.3565	2.0252	0.9714
0.02	13.3% Glucose	5	GO 2	1320	52.0754	1977.48	1623.06	609.291	636.027	4.587	2212.59	199.769	43.4384	32.2366	0.1485	5.65	361.332	0.8973	19.6715	0.3729	2.0486	1.0001
0.02	13.3% Glucose	5	GO 3	1110.68	51.9395	1922.06	1526.47	588.844	641.534	3.9396	-816.04	198.921	33.4141	31.8529	0.1397	5.4733	348.337	0.8595	18.8046	0.3438	1.9947	1.0108
0.02	13.3% Glucose	5	SD 1	2994.49	51.283	71.151	1283.1	61.2067	80.6337	19.6684	201.354	190.37	53.4626	57.759	0.0812	0.4602	6.3932	0.1245	1.4587	0.332	0.5819	0.5207
0.02	13.3% Glucose	5	SD 2	2157.24	54.285	74.0954	1227.43	61.8457	84.2025	19.8624	1082.55	204.069	51.7919	49.0275	0.0847	0.475	6.412	0.1276	1.5124	0.3353	0.5702	0.5403
0.02	13.3% Glucose	5	SD 3	692.062	53.6693	74.6823	1363.14	60.2197	72.4441	19.2152	529.717	202.241	43.4384	54.4968	0.0845	0.4996	6.5751	0.1233	1.4881	0.3224	0.5468	0.4846
0.02	13.3% Glucose	5	PS 1	2366.55	59.1958	922.664	1379.61	450.04	462.223	-1.9505	1055.94	19.3716	61.8161	53.9209	0.1262	3.0127	169.007	0.2563	10.0576	0.3509	1.1828	0.581
0.02	13.3% Glucose	5	PS 2	2157.24	64.1159	905.672	1489.51	456.047	492.144	-2.8567	1920.6	19.6747	48.4505	51.9063	0.126	2.9673	167.875	0.2251	10.0146	0.3499	1.0288	0.4441
0.02	13.3% Glucose	5	PS 3	1529.31	68.1669	892.897	1536.61	447.749	484.211	-1.5622	-673.136	19.8822	46.7798	61.5012	0.1254	2.9678	161.471	0.2494	9.9095	0.3329	1.1546	0.6196
0.03	13.3% Glucose	0	CTL 1	2785.18	10.8017	13.8669	4390.27	19.4245	34.7282	-2.9861	728.331	19.495	10.0242	7.5793	0.0805	0.1452	2.0528	0.0695	0.3503	0.3276	0.3773	0.3829
0.03	13.3% Glucose	0	CTL 2	2575.86	10.5416	12.5557	1309.22	17.3089	28.4557	-3.8923	-669.729	19.6971	10.0242	7.4834	0.0677	0.1241	1.9517	0.0663	0.3452	0.3229	0.3952	0.3697
0.03	13.3% Glucose	0	CTL 3	1110.68	10.6963	13.5288	1492.36	17.6107	27.7199	-2.7921	587.656	20.2751	13.3656	8.2509	0.0669	0.1347	2.0366	0.0703	0.3532	0.3257	0.4038	0.3846
0.03	13.3% Glucose	0	GO 1	482.751	50.0737	33.7176	1467.32	22.7994	44.5427	30.4779	-27.9846	218.814	11.6949	12.0884	0.0696	0.1961	2.8744	0.0835	0.5605	0.3794	0.5671	0.5413
0.03	13.3% Glucose	0	GO 2	901.373	47.6045	33.3229	1398.1	22.4377	40.6198	32.096	386.34	210.789	10.0242	9.69	0.0695	0.193	2.7584	0.0805	0.5628	0.3511	0.4984	0.4664
0.03	13.3% Glucose	0	GO 3	5755.49	48.1388	33.7843	1438.01	235.599	254.251	32.7988	-1223.88	207.695	16.6729	10.1202	0.106	0.3519	3.6152	0.1864	3.5744	0.4664	0.7503	0.5456
0.03	13.3% Glucose	0	SD 1	3789.68	47.6297	14.6371	1583.82	157.25	167.156	39.2087	-31.4209	207.27	14.291	7.136	0.0871	0.2534	2.7088	0.1453	2.5855	0.4018	0.7544	0.6476
0.03	13.3% Glucose	0	SD 2	2610.19	48.7417	14.803	1416.43	108.41	116.268	36.2194	-1535.73	211.799	10.3213	7.0927	0.0807	0.2362	2.7101	0.1321	2.8312	0.4622	0.735	0.5995
0.03	13.3% Glucose	0	SD 3	3199.94	49.1046	15.3534	1424.62	83.427	94.5133	38.9214	-1442.73	218.355	11.9092	7.3522	0.0783	0.2219	2.5287	0.1165	2.5793	0.4097	0.6768	0.5907
0.03	13.3% Glucose	0	PS 1	2806.77	62.8218	17.5733	2086.24	66.1181	68.2763	34.8971	-1877.99	192.991	11.9092	7.655	0.0746	0.2161	2.538	0.1075	2.132	0.4218	0.6358	0.536
0.03	13.3% Glucose	0	PS 2	3396.52	68.7876	18.6266	1455.48	55.5218	61.8587	38.7201	-1023.89	209.16	10.3213	7.828	0.0722	0.2114	2.4689	0.1059	2.2937	0.3697	0.6712	0.551
0.03	13.3% Glucose	0	PS 3	2806.77	71.3076	19.1105	1504.82	40.4664	47.9324	41.106	-1085.08	216.576	10.3213	8.174	0.0732	0.1901	2.4067	0.0982	2.4054	0.4267	0.6354	0.5212
0.03	13.3% Glucose	1	CTL 1	2413.61	11.5186	24.4699	1386.98	43.2841	45.9999	-0.4567	532.335	14.8411	14.291	9.9905	0.0722	0.1894	2.2717	0.0873	2.0577	0.37	0.521	0.4428
0.03	13.3% Glucose	1	CTL 2	3593.1	11.6337	23.6324	1405.94	38.036	48.7297	-0.4566	209.028	15.1501	14.291	8.5632	0.072	0.1847	2.2328	0.0859	1.8826	0.3589	0.5408	0.4404
0.03	13.3% Glucose	1	CTL 3	3986.26	11.458	23.7367	1588.42	33.938	40.4761	-0.3129	-431.579	15.1453	19.0547	8.6929	0.0696	0.1971	2.2286	0.0812	1.7753	0.3567	0.5191	0.443
0.03	13.3% Glucose	1	GO 1	3396.52	49.1512	764.151	1482.39	394.532	392.873	24.1757	246.683	210.663	13.4971	16.7808	0.1171	2.7921	144.257	0.4514	9.7851	0.3745	1.5371	0.9293
0.03	13.3% Glucose	1	GO 2	3003.35	53.5632	720.183	1468.66	376.229	394.854	27.3087	-937.704	228.866	11.9092	17.0403	0.119	2.6473	139.515	0.4373	9.5782	0.3771	1.5304	0.9559
0.03	13.3% Glucose	1	GO 3	3789.68	53.5892	804.152	1499.78	404.697	419.332	26.7339	1002.4	225.494	21.4366	16.7375	0.1219	2.8634	147.917	0.4563	10.1852	0.3936	1.5583	0.9807
0.03	13.3% Glucose	1	SD 1	2020.45	47.5314	36.3076	1404.08	38.2237	46.2011	31.649	-1312.67	210.967	11.9092	8.6065	0.0701	0.1746	2.412	0.1207	1.9171	0.3678	0.5851	0.5006
0.03	13.3% Glucose	1	SD 2	3986.26	48.6185	42.2449	1393.87	40.0482	52.4244	29.6369	-452.811	214.548	7.1455	8.8659	0.0724	0.1917	2.3234	0.1197	2.0598	0.3566	0.5751	0.479
0.03	13.3% Glucose	1	SD 3	3396.52	51.5879	39.223	1473.02	38.4485	50.0024	31.218	-1782.82	216.02	10.3213	10.5095	0.0719	0.1811	2.3882	0.123	2.0188	0.4309	0.5896	0.5122
0.03	13.3% Glucose	1	PS 1	2806.77	72.5861	44.9517	1393.5	37.8419	51.2747	34.0923	-1655.65	208.773	11.1153	10.4663	0.0725	0.1582	2.2754	0.1009	1.8666	0.3698	0.5676	0.4777
0.03	13.3% Glucose	1	PS 2	3199.94	70.9667	45.9919	2053.05	38.5717	46.9342	34.466	-1253.46	203.769	13.4971	10.2932	0.0782	0.1636	2.4609	0.1038	1.9517	0.3941	0.6026	0.5239
0.03	13.3% Glucose	1	PS 3	2413.61	70.1936	42.5933	1381.37	37.5143	46.1479	32.2239	-507.829	202.822	10.3213	12.9315	0.0678	0.1662	2.1726	0.1006	1.6641	0.3925	0.5534	0.4647
0.03	13.3% Glucose	2	CTL 1	3396.52	9.9405	28.299	1500.2	27.6657	35.422	-0.6579	-671.857	15.7585	7.9395	8.4767	0.0649	0.1614	2.0705	0.0749	1.2555	0.3597	0.5009	0.4375
0.03	13.3% Glucose	2	CTL 2	2020.45	9.9703	28.2155	1451.29	26.0859	34.4061	-0.6866	148.687	15.3988	11.1153	8.6929	0.0863	0.161	2.3517	0.0757	1.5467	0.3572	0.5792	0.5158
0.03	13.3% Glucose	2	CTL 3	3003.35	9.9436	28.8194	1342.35	27.2385	35.2537	-0.4279	888.709	15.1888	8.7334	8.347	0.0659	0.1527	1.9833	0.0715	1.2358	0.3599	0.4636	0.44
0.03	13.3% Glucose	2	GO 1	2610.19	49.8551	1490.79	1530.09	738.91	772.483	15.6964	-56.9476	218.212	23.8184	15.44	0.1325	5.0126	282.94	0.7791	16.9979	0.354	2.0332	1.0111
0.03	13.3% Glucose	2	GO 2	3789.68	51.6368	1638.29	1541.95	804.321	813.263	12.6208	-512.089	225.495	23.8184	17.4728	0.1374	5.4663	320.203	0.8665	18.8561	0.3457	2.2168	1.0396
0.03	13.3% Glucose	2	GO 3	3986.26	49.7775	1589.98	1581.28	764.835	809.098	17.306	-942.004	218.689	17.4668	15.0075	0.1382	5.215	298.045	0.8097	18.1197	0.3629	2.165	1.0104
0.03	13.3% Glucose	2	SD 1	3593.1	51.9251	46.333	1414.04	39.7519	45.7397	28.8033	-944.783	224.484	12.7031	9.2119	0.0719	0.1552	2.3079	0.1252	1.9694	0.4004	0.6645	0.5805
0.03	13.3% Glucose	2	SD 2	3199.94	54.5606	53.8668	1378.47	44.0483	45.6463	29.9245	-1129.45	227.388	8.7334	9.6445	0.0713	0.2003	2.4372	0.1289	2.0444	0.3892	0.6459	0.5618
0.03	13.3% Glucose	2	SD 3	3199.94	51.1533	49.1381	1368.98	40.3808	50.915	28.7172	-285.853	218.686	14.291	10.3797	0.0704	0.1763	2.3265	0.1268	2.0494	0.3726	0.6105	0.5202
0.03	13.3% Glucose	2	PS 1	3789.68	75.7599	76.1249	1326.7	52.2106	65.909	6.8437	-938.901	176.394	13.4971	12.2827	0.0723	0.2909	4.5919	0.1153	2.53	0.3626	0.71	0.5227
0.03	13.3% Glucose	2	PS 2	4576	74.3557	78.5078	1486.63	50.9226	59.5579	11.1838	-623.717	170.56	30.9639	32.3519	0.2738	0.3008	5.536	0.1058	2.7594	1.0865	0.9814	0.8573
0.03	13.3% Glucose	2	PS 3	5952.07	74.3406	77.4058	1490.96	52.412	57.5054	19.4905	-284.839	183.617	37.3163	31.0543	0.2615	0.2346	4.627	0.1179	2.4495	0.9403	0.9348	0.8539
0.03	13.3% Glucose	3	CTL 1	2413.61	11.0521	38.6301	1509.87	28.1073	35.8745	2.8487	-1348.32	15.196	31.7579	29.2377	0.2633	0.1637	3.0723	0.0737	1.6929	0.9295	1.0396	0.9537
0.03	13.3% Glucose	3	CTL 2	4969.17	11.1621	35.5076	1593.66	25.7078	33.8643	5.1193	-1064.29	15.2128	31.7579	31.4435	0.2797	0.1456	3.063	0.0694	1.527	0.9561	0.7723	0.7062
0.03	13.3% Glucose	3	CTL 3	6541.82	11.4241	37.434	1627.53	26.1929	34.0235	4.8318	-558.07	15.6354	39.6973	32.1358	0.295	0.1535	3.1643	0.0696	1.421	1.0038	0.7894	0.7072
0.03	13.3% Glucose	3	GO 1	5165.75	51.1078	2215.73	1741.85	1059.53	1099.64	15.5527	-802.344	219.126	54.7839	39.273	0.3722	7.1077	429.175	1.1022	24.8922	1.0155	3.0406	1.4628
0.03	13.3% Glucose	3	GO 2	6148.66	49.1523	2023.52	1606.32	964.008	1015.64	15.7539	-1153.06	208.519	37.3155	35.5529	0.3763	6.4585	385.26	0.9977	22.7424	1.0563	2.8028	1.4516
0.03	13.3% Glucose	3	GO 3	6148.66	53.3992	2191.34	1819.84	1044.37	1074.73	18.082	-371.702	224.245	40.4913	44.1178	0.3973	7.0441	423.032	1.0921	24.5281	1.0812	2.942	1.4997
0.03	13.3% Glucose	3	SD 1	-367.364	58.6546	57.0885	831.726	48.2493	49.4198	29.3472	314.768	215.957	102.625	88.2401	0.0535	0.134	1.8392	0.0949	0.9565	1.3211	1.4027	1.4569
0.03	13.3% Glucose	3	SD 2	-461.238	56.0349	53.3428	813.134	44.775	47.3769	28.9026	154.894	205.775	80.6334	85.6698	0.0538	0.1132	1.7791	0.0927	0.859	1.34	1.3714	1.425
0.03	13.3% Glucose	3	SD 3	-602.05	58.3118	56.3771	840.337	46.8656	50.4454	28.2933	182.098	214.651	92.4433	83.3294	0.0526	0.1341	2.1678	0.0957	0.9248	1.3186	1.366	1.4115
0.03	13.3% Glucose	3	PS 1	8311.05	84.3977	237.319	2129.55	124.686	131.847	24.7793	-431.931	113.357	146.091	152.382	1.4396	1.0878	36.3125	0.1841	11.1771	3.428	2.842	2.242
0.03	13.3% Glucose	3	PS 2	9883.7	83.8274	182.438	2025.6	95.5779	103.706	26.9063	-1072.02	130.204	155.619	149.525	1.4171	0.9075	25.8403	0.124	3.1747	3.3474	2.4008	2.2561
0.03	13.3% Glucose	3	PS 3	12439.3	81.8744	251.948	2283.54	133.411	146.117	23.9745	-561.911	101.935	181.027	181.082	1.401	1.1585	37.9977	0.1837	3.9073	3.3251	2.3191	2.2056
0.03	13.3% Glucose	4	CTL 1	14798.4	23.3637	58.2151	2032.01	27.2618	37.6913	23.1984	-482.53	15.2515	154.824	147.534	1.3597	0.238	9.4387	0.0697	1.1735	3.2755	2.1355	2.1046
0.03	13.3% Glucose	4	CTL 2	12046.1	23.3206	59.2131	4223.55	28.0674	34.9579	23.8019	51.3018	15.1936	137.358	141.734	1.3556	0.2454	9.3795	0.0696	1.1052	3.2777	2.072	2.0932
0.03	13.3% Glucose	4	CTL 3	13618.9	23.2092	59.695	2054.81	27.2297	37.1328	23.0546	-1149.23	15.3891	149.267	146.842	1.3403	0.2444	9.4323	0.0699	1.1688	3.2306	2.0795	2.1147
0.03	13.3% Glucose	4	GO 1	9883.7	61.202	2619.25	2129.68	1162.73	1206.01	33.776	-1264.61	205.364	158.795	149.265	1.4453	8.3039	509.332	1.2683	28.572	3.2728	4.4847	2.87
0.03	13.3% Glucose	4	GO 2	10473.4	61.3362	2690.3	2255.92	1220.29	1254.89	33.7761	-340.662	207.884	155.619	159.048	1.4486	8.4456	523.074	1.2939	29.4119	3.3074	4.5583	2.8869
0.03	13.3% Glucose	4	GO 3	14012.3	60.3913	2523.59	2239.25	1122.78	1179.29	34.7247	-1747.86	200.056	150.855	148.314	1.4116	7.8298	484.733	1.2051	27.3016	3.2611	4.3128	2.7621
0.03	13.3% Glucose	4	SD 1	12439.5	53.113	84.05	1731.12	46.32	53.5873	44.038	-1024.73	194.385	112.744	113.387	0.5516	0.2589	5.4867	0.1266	2.0524	3.0832	1.8142	1.7959
0.03	13.3% Glucose	4	SD 2	10670	52.6875	88.2543	1767.23	47.9526	60.8328	44.1242	-1370.47	193.98	117.507	115.594	0.5496	0.2822	5.7622	0.1245	2.041	3.0374	1.7769	1.7789
0.03	13.3% Glucose	4	SD 3	10473.4	53.3817	92.4448	1724.92	49.2615	54.2221	42.227	-299.093	195.211	130.211	114.036	0.5292	0.3703	5.7794	0.1262	2.1036	2.9998	1.8019	1.7365
0.03	13.3% Glucose	4	PS 1	7328.14	73.1444	403.99	1794.36	210.049	214.693	22.2211	-698.479	84.3023	144.504	116.07	0.5919	1.7277	62.6083	0.1624	5.581	2.9754	1.9661	1.7617
0.03	13.3% Glucose	4	PS 2	10670	73.4946	445.964	1756.33	228.309	238.33	20.9277	-736.755	74.8239	102.421	113.906	0.5346	1.8569	71.1657	0.1904	6.1021	2.931	1.9691	1.7027
0.03	13.3% Glucose	4	PS 3	10866.6	77.366	507.338	1707.9	254.348	262.501	22.0487	-1333.58	74.6417	119.889	120.701	0.5609	2.0289	80.174	0.1792	6.5071	2.9915	2.0288	1.7188
0.03	13.3% Glucose	5	CTL 1	10080.3	15.2433	55.3142	1728.66	26.3607	32.3424	19.7205	-374.94	14.5393	107.98	109.968	0.5164	0.1804	4.8066	0.0658	0.9884	2.9569	1.6217	1.681
0.03	13.3% Glucose	5	CTL 2	8507.63	15.6969	56.3266	1730.68	26.4295	31.2057	20.6115	397.27	14.6986	114.332	110.012	0.5198	0.1861	4.822	0.0673	1.0294	2.9338	1.6046	1.6335
0.03	13.3% Glucose	5	CTL 3	11456.4	15.4387	56.7767	1685.68	26.6561	33.0891	18.3121	-654.575	14.5997	116.713	112.392	0.5144	0.1871	4.8206	0.0643	1.0151	2.9088	1.5982	1.6291
0.03	13.3% Glucose	5	GO 1	10670.2	55.0775	3144.48	1975.43	1332.83	1359.18	28.3723	-812.249	211.782	121.478	121.956	0.6147	9.6392	598.678	1.4657	33.2199	2.9863	4.5348	2.5878
0.03	13.3% Glucose	5	GO 2	8507.63	55.6235	3187.19	2081.7	1393.8	1449.53	33.7473	-1694.44	213.142	144.503	128.404	0.6862	9.8433	614.769	1.5055	34.1143	3.1705	4.6581	2.7331
0.03	13.3% Glucose	5	GO 3	7524.73	56.8891	3059.77	2039.86	1336.2	1361.13	33.1724	-1626.26	214.519	120.683	128.62	0.6815	9.4147	588.723	1.4501	32.9351	3.1193	4.5711	2.6759
0.03	13.3% Glucose	5	SD 1	11063.2	57.3826	102.756	1784.36	56.9721	63.468	47.976	-1847.61	213.062	119.89	129.746	0.6193	0.3772	6.6595	0.1345	2.089	3.2202	2.0653	2.014
0.03	13.3% Glucose	5	SD 2	8704.21	68.0651	99.2112	1764.91	53.5711	65.9231	43.0318	-2074.66	209.343	148.474	132.732	0.6131	0.398	6.7889	0.1289	2.1623	3.3092	2.412	2.4119
0.03	13.3% Glucose	5	SD 3	12046.1	55.7658	96.5298	1782.75	51.4625	57.3628	45.8201	-2353.43	203.861	129.417	125.764	0.6175	0.3642	6.3956	0.1278	1.9937	3.1955	1.9956	1.9498
0.03	13.3% Glucose	5	PS 1	10670	73.7211	582.129	1889.48	285.26	291.298	21.5025	-699.522	63.0106	134.976	124.206	0.6233	2.2653	98.7694	0.2356	7.2699	3.1727	2.3717	2.0168
0.03	13.3% Glucose	5	PS 2	8900.8	72.3054	633.559	1884.69	300.721	313.934	24.1756	-2054.23	52.6338	146.886	126.5	0.6315	2.3414	105.377	0.2299	7.5971	3.1581	2.3407	1.9631
0.03	13.3% Glucose	5	PS 3	9097.38	74.8784	670.891	1843.53	321.392	329.25	22.681	-623.254	50.688	144.504	127.452	0.6304	2.5211	113.4	0.2306	7.9944	3.1871	2.3515	1.987
0.1	20% Glucose	15	CTL G 1	0	0	93.0584	0	46.2348		0	0	0	-4.9548	0	0.0043	0.0312	0.2473	0.0016	0.0542	1.3291	0.6892	0.7191
0.1	20% Glucose	15	CTL G 2	-254.131	290.046	69.4221	2178.02	38.1273		-48.2432	8909.67	66.0167	21.746	488.195	0.0044	0.0274	0.2294	0.0017	0.0502	1.3208	0.6832	0.6964
0.1	20% Glucose	15	CTL G 3	0	0	90.5448	0	45.05		0	0	0	-9.6874	0	0.0046	0.0261	0.1999	0.0014	0.0524	1.3147	0.643	0.6696
0.1	20% CH-Glucose	15	CTL CH 1	31115.3	676.355	331.918	11725.9	31.5329	40.6553	24.3193	-4542.9	110.379	1524.75	1473.98	0.7576	2.8524	79.3371	0.1896	4.2643	3.1124	2.2213	2.0954
0.1	20% CH-Glucose	15	CTL CH 2	-4682.88	2776.07	395.586	70241.4	60.0958		-38.5984	8904.49	525.767	2264.79	6096.83	0.25	4.7598	112.86	0.2017	4.0573	1.5184	3.7652	3.7021
0.1	20% CH-Glucose	15	CTL CH 3	-10145.7	4589.26	447.544	123181	62.7893		-6.653	13760.4	876.194	2511.26	10386.6	0.285	5.4659	129.745	0.2297	4.7008	1.4593	1.9188	1.6987
0.1	20% Glucose	15	GO G 1	-367.364	45.781	8626.42	1013	486.258	509.863	13.3416	32.7085	195.83	116.879	113.716	0.3231	26.5103	1671.69	3.9807	96.0972	0.6085	9.8409	3.6233
0.1	20% Glucose	15	GO G 2	-85.7397	47.6813	8840.25	981.779	311.102	320.93	13.4568	-259.028	204.002	121.359	119.73	0.3188	26.2168	1683.07	3.9723	93.0514	0.6086	9.7154	3.5881
0.1	20% Glucose	15	GO G 3	-1353.09	47.9562	8932.29	1031.27	339.571	358.111	15.1364	-492.415	190.993	139.278	129.923	0.3324	26.7689	1716.83	4.0292	97.3372	0.6578	10.0628	3.9087
0.1	20% CH-Glucose	15	GO CH 1	-4081.05	2027.14	6957.3	78578.8	267.41		4.5713	5841.24	701.584	2564.76	4526.75	0.517	25.9222	1468.01	3.2173	75.9211	1.3386	11.8073	7.6061
0.1	20% CH-Glucose	15	GO CH 2	-6603.2	3098.92	7683.56	127567	238.82		48.0385	9423.48	1095.24	2594.22	6973.55	0.5449	27.9652	1601.88	3.5279	83.1799	1.3297	12.3021	7.5996
0.1	20% CH-Glucose	15	GO CH 3	-4734.65	2321.63	7296.9	97961.1	219.782		19.9921	7545.27	829.374	2447.95	5226.27	0.5111	26.881	1542.89	3.3813	79.1477	1.3337	11.7426	7.3297
0.1	20% Glucose	15	SD G 1	-101.274	367.19	505.47	1485.3	157.286		-43.8605	6337.62	351.069	57.2359	475.892	0.1062	2.0036	55.2269	0.2423	6.2475	1.3686	1.1805	0.8226
0.1	20% Glucose	15	SD G 2	-571.015	456.961	475.837	2520.88	129.933		-14.1702	10837	739.004	35.2666	668.181	0.1082	2.0423	46.3389	0.2295	6.0403	1.3894	1.1807	0.836
0.1	20% Glucose	15	SD G 3	-452.253	449.208	474.273	2660.35	94.0644		-10.4095	11747.5	760.507	38.3082	677.031	0.1086	2.0344	46.3588	0.2285	5.8066	1.3703	1.1029	0.7713
0.1	20% CH-Glucose	15	SD CH 1	-5054.81	2616.92	417.556	80230.3	83.4035		8.6319	8529.39	850.262	2318.96	5627.28	0.2612	5.631	117.372	0.2953	4.1606	1.4236	3.2576	3.132
0.1	20% CH-Glucose	15	SD CH 2	-7868.18	3822.01	411.242	111861	78.0852		44.1059	12290.2	1159.35	2180.5	8096.29	0.2545	5.2959	112.157	0.2831	4.0949	1.4068	2.9872	2.8415
0.1	20% CH-Glucose	15	SD CH 3	-5399.08	2852.46	439.572	81090.8	69.293		26.3859	9088.53	1009.27	2261.07	6350.17	0.2653	5.5082	114.022	0.293	4.5211	1.5399	2.6823	2.4874
0.1	20% Glucose	15	PS G 1	-42.8994	342.708	1448.18	2731.68	97.0811		-52.8249	7643.78	276.557	48.7861	530.528	0.1328	5.3939	250.563	0.4703	16.8218	1.4316	1.922	0.9131
0.1	20% Glucose	15	PS G 2	0	0	1625.28	0	163.094		0	0	0	41.0119	0	0.1351	5.899	282.377	0.4176	18.7082	1.4357	1.9707	0.8199
0.1	20% Glucose	15	PS G 3	115.566	258.752	1240.04	2141.93	74.1799		-58.0206	6069.56	58.5627	42.0262	423.192	0.0917	4.4963	212.331	0.1102	14.1245	1.3986	1.8069	0.9364
0.1	20% CH-Glucose	15	PS CH 1	-9317.76	4618.86	2004.29	166374	140.554		-19.501	13915.8	892.072	1634.91	6774.1	0.3502	11.0125	509.78	1.1018	22.6797	1.464	6.3883	5.0843
0.1	20% CH-Glucose	15	PS CH 2	-4817.65	2655.66	2011.98	93599.9	132.547		-51.2417	8018.76	537.727	1244.81	3450.49	0.3216	10.2911	498.849	1.0899	22.7496	1.4257	5.8686	4.6242
0.1	20% CH-Glucose	15	PS CH 3	-3086.77	1884.05	998.425	64626.4	73.4703		-61.1785	5592.9	196.934	1401.45	2674.77	0.3096	7.9034	270.934	0.6091	11.047	1.3617	4.2925	3.7121
